# Identification of potential selective autophagy receptors from protein-content profiling of autophagosomes

**DOI:** 10.1101/2023.03.14.532537

**Authors:** Alberto Cristiani, Arghya Dutta, Sergio Alejandro Poveda-Cuevas, Andreas Kern, Ramachandra M. Bhaskara

**Affiliations:** Institute of Biochemistry II, School of Medicine, Goethe University Frankfurt, Theodor-Stern-Kai 7, 60590 Frankfurt (Main), Germany; Buchmann Institute for Molecular Life Sciences, Goethe University Frankfurt, Max-von-Laue Str. 15, 60438 Frankfurt (Main), Germany; Institute of Pathobiochemistry, University Medical Center of the Johannes Gutenberg University, Duesbergweg 6, 55099 Mainz, Germany

**Keywords:** Computational Biology, Cell Biology, Data Analysis, Autophagosomes, Proteomics, Receptors, Molecular Models

## Abstract

Selective autophagy receptors (SARs) are central to cellular homeostatic and organellar recycling pathways. Over the last two decades, more than 30 SARs have been discovered and validated using a variety of experimental approaches ranging from cell biology to biochemistry, including high-throughput imaging and screening methods. Yet, the extent of selective autophagy pathways operating under various cellular contexts e.g., under basal and starvation conditions, remains unresolved. Currently, our knowledge of all known SARs and their associated cargo components is fragmentary and limited by experimental data with varying degrees of resolution. Here, we use classical predictive and modeling approaches to integrate high-quality autophagosome content profiling data with disparate datasets. We identify a global set of potential SARs and their associated cargo components active under basal autophagy, starvation-induced, and proteasome-inhibition conditions. We provide a detailed account of cellular components, biochemical pathways, and molecular processes that are degraded via autophagy. Our analysis yields a catalog of new potential SARs that satisfy the characteristics of bonafide, well-characterized SARs. We categorize them by the subcellular compartments they emerge from and classify them based on their likely mode of action. Our structural modeling validates a large subset of predicted interactions with the human ATG8 family of proteins and shows characteristic, conserved LC3-interacting region (LIR)–LIR-docking site (LDS) and Ubiquitin-interacting motif (UIM)–UIM-docking site (UDS) binding modes. Our analysis also revealed the most abundant cargo molecules targeted by these new SARs. Our findings expand the repertoire of SARs and provide unprecedented details into the global autophagic state of HeLa cells. Taken together, our findings provide motivation for the design of new experiments, testing the role of these novel factors in selective autophagy.
