## Supplemental Table 2 for "Identification of potential selective autophagy receptors from protein-content profiling of autophagosomes"

### Sheet: Sheet1
#	pSAR	Size	PTMX log2 (abd.)	LIR pos.	LIR seq.	PSSM	Modeled int. with hATG8	LIR-LDS	UIM-UDS	Str. Cov. (PDB code)	Interface cnts.
1	TEBP	160	25.2	(12, 17)	RDYVFI	18	MLP3B	-	-	98.8 (7krj)	13380
				(36, 41)	LTFSCL	5		-
				(45, 50)	DNFKHL	10		-
				(54, 59)	DLFHCI	4		-
				(84, 89)	QSWPRL	11		+
				(96, 101)	LNWLSV	14		-
2	ATP5H	161	27	(14, 19)	VAFAEI	3	MLP3B	-	-	0	14235
				(72, 77)	KKFNAL	5		-
				(102, 107)	AEWVSL	19		-
3	TSR2	191	23.4	(21, 26)	EAWPAL	11	GBRAP	-	-	0	19436
				(32, 37)	NGFGGV	2		-
				(75, 80)	NEFDTV	11		+
				(182, 187)	DGWTIV	20		+
4	RHOA	193	27.5	(28, 33)	DQFPEV	7	MLP3B	+	+	98.4 (5c2k)	19568
				(64, 69)	EDYDRL	16		+
5	SRSF9	221	26.2	(35, 40)	YKYGRI	2	MLP3A	+	-	0	25335
				(52, 57)	VPFAFV	2		-
				(109, 114)	SDFRVL	13		-
				(122, 127)	GSWQDL	17		-
				(137, 142)	VCYADV	1		-
				(177, 182)	TSYIRV	8		-
6	CD63	238	28.2	(13, 18)	LLYVLL	7	GBRAP	-	-	0	28631
				(61, 66)	GVFLFL	7		-
				(87, 92)	AIFLSL	6		-
				(152, 157)	TDWEKI	21		-
				(213, 218)	IAFVEV	6		-
7	CLCA	248	29.2	(50, 55)	EAFAIL	6	MLP3B	+	+	6.0 (6e5n)	31726
				(92, 97)	DSYAAI	11		-
				(171, 176)	QPFADV	2		+
				(209, 214)	TEWERV	16		+
8	OTUB1	271	23.8	(77, 82)	KKYSYI	6	MLP3B	-	+	90.8 (4ddg)	37809
				(96, 101)	FGFSHL	9		-
				(112, 117)	QRFKAV	3		-
				(140, 145)	NTFMDL	7		-
				(168, 173)	SDYLVV	16		-
				(264, 269)	GHYDIL	10		+
9	CDK1	297	27	(2, 7)	EDYTKI	16	MLP3B	-	+	99.3 (4y72)	44827
				(13, 18)	GTYGVV	7		-
				(78, 83)	LIFEFL	7		-
				(108, 113)	YLYQIL	6		-
				(192, 197)	TIFAEL	3		-
				(215, 220)	RIFRAL	4		-
				(226, 231)	EVWPEV	10		-
				(285, 290)	PYFNDL	3		-
10	ABHDA	306	22.4	(18, 23)	WGWAAV	10	MLP3B	+	+	0	48304
				(66, 71)	LAYKKL	5		-
				(110, 115)	FDYSGV	11		-
				(154, 159)	GGWLML	19		-
				(184, 189)	TKFNQL	3		-
				(217, 222)	VQYSFI	6		-
11	TECR	308	30.3	(76, 81)	LYFRDL	2	MLP3A	-	+	26.0 (2dzj)	48802
				(85, 90)	ISWVTV	16		-
				(98, 103)	PLFIYL	5		-
				(104, 109)	LFYFRV	0		-
				(134, 139)	HSFHYI	4		-
				(234, 239)	NPFTWL	3		-
				(236, 241)	FTWLFL	19		-
				(268, 273)	ALFSLV	3		-
				(294, 299)	RDYPPL	12		+
12	RCN2	317	26.9	(52, 57)	DEYVKL	16	GBRL1	-	+	0	50992
				(125, 130)	QMYDRV	9		+
				(145, 150)	ESFRKL	8		+
				(203, 208)	DGFVSL	14		-
				(225, 230)	PEWILV	17		+
13	KC1A	337	23.9	(15, 20)	GKYKLV	6	MLP3B	-	+	99.1 (6gzd)	57914
				(26, 31)	GSFGDI	6		-
				(62, 67)	KLYKIL	6		-
				(83, 88)	KDYNVL	13		-
				(185, 190)	ARYASI	5		-
				(219, 224)	LPWQGL	11		-
				(231, 236)	QKYEKI	9		-
				(272, 277)	PDYMYL	12		-
				(279, 284)	QLFRIL	3		-
				(296, 301)	FDWTML	24		-
14	HACD3	362	27.1	(18, 23)	ELYLRV	6	GBRL2	-	-	0	65680
				(59, 64)	LEFLDL	10		-
				(88, 93)	QWWERL	11		-
				(151, 156)	FMYNLV	8		-
				(159, 164)	LGFSWI	4		-
				(161, 166)	FSWIFV	18		-
				(170, 175)	VRFCIL	2		-
				(182, 187)	DTFHTV	10		-
				(249, 254)	YLWSAI	9		-
				(259, 264)	YSFYML	7		-
				(269, 274)	MDWKVL	18		-
				(280, 285)	TLWIPL	12		-
				(325, 330)	SFFLQI	5		-
				(334, 339)	MIFLGL	2		-
				(341, 346)	INFRHL	4		-
15	CXA1	382	23.8	(2, 7)	GDWSAL	19	GBRAP	-	+	98.7 (7xqb)	74442
				(23, 28)	KVWLSV	12		-
				(30, 35)	FIFRIL	5		-
				(75, 80)	VRFWVL	2		-
				(82, 87)	IIFVSV	4		-
				(159, 164)	ILFKSI	2		-
				(167, 172)	VAFLLI	5		-
				(210, 215)	IIFMLV	1		-
				(231, 236)	VFFKGV	-2		-
				(284, 289)	PGYKLV	8		-
16	TM10C	403	25	(99, 104)	EMWRLL	15	MLP3B	-	-	89.1 (7onu)	81549
				(175, 180)	KNFLFL	10		+
				(243, 248)	IYFCNL	-2		-
				(264, 269)	EKWDKL	17		-
				(382, 387)	TGFLEI	10		-
17	ARFG1	406	24.9	(30, 35)	PQWVSV	15	MLP3B	-	+	33.3 (3o47)	84070
				(38, 43)	GIWICL	11		-
				(65, 70)	DKWKDI	16		-
				(263, 268)	KIFDDV	6		-
				(285, 290)	KGWRDV	13		-
18	PAIRB	408	27.9	(7, 12)	EGFGCV	4	MLP3A	-	-	99.3 (6z6n)	83874
				(15, 20)	NRFDQL	6		+
				(26, 31)	DPFEVL	12		+
				(205, 210)	SHYSGL	5		-
				(222, 227)	HNWGTV	10		+
				(244, 249)	YNYSDL	6		+
				(291, 296)	DEWKAI	19		-
				(357, 362)	INFGDL	3		-
				(402, 407)	EAFPAL	4		+
19	CSN3	423	22.3	(72, 77)	PDFETL	16	MLP3A	-	+	99.3 (4d10)	90837
				(98, 103)	DTFAGL	8		-
				(159, 164)	LPYLDV	6		-
				(190, 195)	MIYTGL	3		-
				(225, 230)	KKYILV	8		-
				(258, 263)	NAYHEL	5		-
				(312, 317)	KTFLTL	11		-
				(346, 351)	EIFASI	4		-
20	PUR6	425	26.4	(20, 25)	EVYELL	9	MLP3B	-	+	99.5 (6yb8)	91425
				(63, 68)	CIFQLL	3		-
				(150, 155)	FCFAGL	2		-
				(171, 176)	AIFEIL	8		-
				(229, 234)	QSYRDL	7		-
				(247, 252)	KNFEWV	6		-
				(323, 328)	TVFVAV	5		-
				(343, 348)	TAYPVI	4		-
				(361, 366)	DVWSSL	14		-
				(397, 402)	LVWSKL	10		-
				(408, 413)	NTWISL	16		-
21	TBA4A	448	24.1	(65, 70)	AVFVDL	7	MLP3B	-	+	0	101247
				(81, 86)	GPYRQL	4		-
				(147, 152)	SGFTSL	11		-
				(183, 188)	EPYNSI	6		-
				(222, 227)	PTYTNL	9		-
				(260, 265)	VPYPRI	1		+
				(270, 275)	ATYAPV	7		-
				(386, 391)	EAWARL	11		-
				(430, 435)	KDYEEV	16		+
22	TBA1B	451	28.9	(65, 70)	AVFVDL	7	MLP3B	-	+	99.6 (7lxb)	102818
				(81, 86)	GTYRQL	7		-
				(147, 152)	SGFTSL	11		-
				(183, 188)	EPYNSI	6		-
				(222, 227)	PTYTNL	9		-
				(260, 265)	VPYPRI	1		+
				(270, 275)	ATYAPV	7		-
				(386, 391)	EAWARL	11		-
				(430, 435)	KDYEEV	16		+
23	TAM41	452	23.5	(11, 16)	VTFRKI	5	MLP3B	-	+	0	102762
				(71, 76)	SHYSFL	8		-
				(95, 100)	VYYNSL	2		-
				(108, 113)	IKYGVI	4		-
				(123, 128)	LNWNNL	10		-
				(163, 168)	AAFLML	9		-
				(176, 181)	DLFIEI	10		-
				(188, 193)	GDFRMV	12		+
				(210, 215)	AHFREL	5		-
				(232, 237)	QGWLEI	17		-
				(243, 248)	GQFTQL	7		-
				(402, 407)	PSYCFI	8		+
				(409, 414)	QSYRCI	5		+
24	EI2BG	452	23.9	(1, 6)	MEFQAV	8	MLP3B	-	+	98.2 (6o85)	102775
				(35, 40)	LIWYPL	9		-
				(46, 51)	VGFEEV	9		-
				(92, 97)	YIYPKL	1		-
				(155, 160)	RDFIGV	12		-
				(262, 267)	DIYSFI	9		-
				(288, 293)	DRWEDL	18		-
				(299, 304)	RCYVHI	9		-
25	RETR3	466		(47, 52)	GPYEPL	9	GBRL1	-	+	0	109267
				(79, 84)	FWFFAL	3		-
				(109, 114)	KIWPEI	10		-
				(125, 130)	ESWGFV	14		+
				(167, 172)	GKFCLL	4		-
				(177, 182)	LTFLAV	8		-
				(192, 197)	LSYLML	12		-
				(206, 211)	AVYHRL	3		-
				(214, 219)	RAYVRL	9		-
				(331, 336)	PDFPSI	10		-
				(445, 450)	DDFELL	18		+
26	TR10A	468	24.7	(11, 16)	GAFLAV	6	MP3B2	+	-	22.4 (5cir)	110570
				(90, 95)	KTFKFV	8		-
				(160, 165)	NLFACL	0		-
				(222, 227)	TPWSDI	11		-
				(239, 244)	NIWVIL	14		-
				(278, 283)	VCFWRL	-1		-
				(369, 374)	DKFANI	6		-
				(378, 383)	DSWDQL	20		-
				(407, 412)	ALYAML	6		-
				(452, 457)	GKFIYL	7		+
27	RUSF1	468	23	(39, 44)	WRWWGL	5	MP3B2	-	+	0	109888
				(94, 99)	QLWDSV	12		-
				(165, 170)	RLFADI	4		-
				(175, 180)	AMFLEI	11		-
				(262, 267)	GCFFFL	4		-
				(274, 279)	ANYRAV	6		-
				(415, 420)	ESWVVV	19		-
28	LTV1	475	23.2	(16, 21)	VSFHLV	4	MLP3A	-	+	99.4 (6g51)	113595
				(64, 69)	DDYDYL	18		-
				(188, 193)	SEWEDV	19		+
				(355, 360)	STYSNL	8		-
29	S61A1	476	27.8	(3, 8)	IKFLEV	6	MLP3A	-	+	98.5 (6w6l)	114049
				(10, 15)	KPFCVI	4		-
				(32, 37)	VLWTAI	11		-
				(38, 43)	TLFIFL	6		-
				(62, 67)	FYWMRV	10		-
				(117, 122)	KLFGMI	4		-
				(215, 220)	ALFHLL	3		-
				(250, 255)	FVFAVV	4		-
				(349, 354)	ESFGSV	6		-
				(377, 382)	KTWIEV	17		-
				(421, 426)	AAFGGL	1		-
				(455, 460)	YQYFEI	5		-
30	P4K2A	479	25.3	(26, 31)	AHFPQV	1	GBRAP	-	-	78.9 (5eut)	115043
				(108, 113)	PEFEAV	11		-
				(157, 162)	EPYGHL	5		-
				(221, 226)	FNYSAI	9		-
				(246, 251)	QRFNRI	2		-
				(292, 297)	LQFERL	7		-
				(330, 335)	TDWVVV	21		+
				(364, 369)	FYWAWL	8		-
31	UBP14	494	22.8	(13, 18)	EKFEGV	7	GBRAP	-	+	99.8 (7w3h)	122919
				(56, 61)	DDWGNI	18		-
				(244, 249)	DQFFGV	5		-
				(285, 290)	YLFTGL	2		-
				(321, 326)	PAYLTI	9		-
				(372, 377)	SKFKDL	7		-
				(415, 420)	CGYYDL	5		-
				(474, 479)	IAYVLL	7		-
32	CK5P3	506	26.6	(28, 33)	LKWQSL	14	MLP3B	-	-	0	128915
				(64, 69)	HYFHCL	-1		-
				(95, 100)	KDWQEI	22		-
				(419, 424)	HLFMIL	3		-
33	CP51A	509	26.8	(69, 74)	YIFSPI	2	MLP3B	-	-	87.8 (3ld6)	129435
				(96, 101)	EKYGPV	5		-
				(102, 107)	FSFTMV	12		-
				(109, 114)	KTFTYL	9		-
				(135, 140)	DVYSRL	7		-
				(199, 204)	NVFEAL	6		-
				(231, 236)	QLYADL	3		-
				(248, 253)	PGWLPL	17		-
				(269, 274)	IFYKAI	2		-
				(358, 363)	LTYDQL	10		-
				(441, 446)	EKFAYV	4		+
				(458, 463)	ENFAYV	5		-
				(476, 481)	YEFDLI	10		-
				(483, 488)	GYFPTV	2		-
34	CNOT6	557	22.1	(29, 34)	SHWAEL	13	MLP3B	-	+	98.4 (7ax1)	155752
				(76, 81)	LVYLDL	6		-
				(172, 177)	RSWIML	20		-
				(192, 197)	MCYNVL	3		-
				(247, 252)	YSFFLV	4		-
				(290, 295)	EKFTLV	8		-
				(300, 305)	VEFNQL	5		-
				(366, 371)	PEYSDV	9		-
				(400, 405)	GEFGTI	8		-
				(435, 440)	KDFKEL	13		-
				(484, 489)	FDFKGI	11		-
				(533, 538)	SLFAQL	3		-
35	SYCM	564	21.9	(53, 58)	QVYNSL	3	MLP3B	-	+	0	160247
				(95, 100)	VRFDII	7		-
				(160, 165)	TVYLRV	4		-
				(192, 197)	NVYFDL	3		-
				(202, 207)	DKYGKL	8		-
				(323, 328)	KNYITI	11		-
				(340, 345)	FRFFCL	3		-
				(394, 399)	MLWERL	11		-
				(448, 453)	AVFGAI	2		-
				(459, 464)	QFFETV	5		-
				(548, 553)	STWELL	19		-
36	AAKG2	569	21.3	(121, 126)	MSFSGI	4	MLP3A	-	+	0	163338
				(269, 274)	KCYDIV	8		+
				(291, 296)	KAFFAL	4		+
				(321, 326)	TDFINI	11		-
				(347, 352)	ETWREL	16		+
				(356, 361)	ETFKPL	9		-
				(369, 374)	SLFDAV	7		-
				(405, 410)	LKFLQL	6		-
				(431, 436)	GTYHNI	6		-
				(474, 479)	SKFDVI	11		-
				(485, 490)	KTYNNL	6		-
				(503, 508)	QYFEGV	3		-
37	RADI	583	25.8	(28, 33)	QLFDQV	4	MLP3B	-	+	0	170439
				(42, 47)	VWFFGL	-2		-
				(56, 61)	STWLKL	18		-
				(101, 106)	LFFLQV	2		-
				(189, 194)	MEYLKI	10		-
				(203, 208)	VNYFEI	6		-
				(215, 220)	ELWLGV	11		-
				(240, 245)	FPWSEI	14		-
				(560, 565)	DKYKTL	11		-
38	EZRI	586	27.3	(28, 33)	QLFDQV	4	GBRL2	-	+	99.5 (4rm8)	171840
				(42, 47)	VWYFGL	-1		-
				(56, 61)	PTWLKL	17		-
				(101, 106)	LFFLQV	2		-
				(189, 194)	LEYLKI	11		-
				(203, 208)	INYFEI	6		-
				(215, 220)	DLWLGV	13		-
				(240, 245)	FPWSEI	14		-
				(476, 481)	PVYEPV	7		-
				(563, 568)	DKYKTL	11		-
				(581, 586)	DEFEAL	15		-
39	TNIP1	636	22.6	(23, 28)	AAFERL	7	MLP3B	-	-	16.7 (7eal)	202707
				(81, 86)	GSFDPL	11		-
				(123, 128)	SEFEVV	13		+
				(179, 184)	QLFTHL	5		-
				(189, 194)	LEFNRL	6		-
				(565, 570)	EDWSQI	19		-
40	PICAL	652	25.2	(70, 75)	SSWVVV	19	MLP3A	+	+	0	213863
				(136, 141)	VSYRQV	4		-
				(143, 148)	FDFTKV	14		-
				(195, 200)	AAFMLL	5		-
				(248, 253)	SEFLKV	11		+
				(487, 492)	VDFESV	12		+
				(505, 510)	GGFDEL	12		+
				(639, 644)	NPFGPV	1		-
41	SPART	666	20.4	(22, 27)	KAFLFV	7	MLP3B	-	+	15.3 (2dl1)	222759
				(192, 197)	GEFSSV	8		+
				(245, 250)	PGYLRI	10		-
				(266, 271)	PGFLQV	8		-
				(274, 279)	WLYPLV	-1		-
				(304, 309)	GCFVGV	4		-
				(321, 326)	ELFEDL	8		-
				(434, 439)	VSWGLV	10		-
				(547, 552)	QGFSTV	7		-
				(626, 631)	EDYQIV	16		-
42	PPCE	710	24.3	(4, 9)	LQYPDV	3	MLP3B	-	+	99.2 (3ddu)	255609
				(26, 31)	DPYAWL	5		-
				(148, 153)	SDWVTI	24		-
				(209, 214)	KLYYHV	3		-
				(244, 249)	GRYVLL	9		-
				(261, 266)	LWYCDL	1		-
				(277, 282)	LKWVKL	15		-
				(288, 293)	GEYDYV	11		-
				(309, 314)	PNYRVI	8		-
				(324, 329)	SKWKVL	15		-
				(346, 351)	SNFLVL	11		-
				(420, 425)	RVFREV	4		-
				(433, 438)	SDYQTV	16		-
				(569, 574)	DLFGCV	2		-
				(606, 611)	QHFEWL	4		-
				(612, 617)	VKYSPL	5		-
				(695, 700)	DMFAFI	11		-
43	BAP1	729	22.2	(3, 8)	KGWLEL	18	MLP3B	-	-	99.0 (8h1t)	266822
				(13, 18)	GLFTLL	6		-
				(42, 47)	PVYGFI	4		-
				(48, 53)	FLFKWI	2		-
				(166, 171)	EAFHFV	5		-
				(221, 226)	EPYHDI	6		+
44	HNRPM	730	29.4	(82, 87)	VKWQSL	13	MLP3A	-	+	13.7 (2do0)	266810
				(98, 103)	VTYVEL	11		-
				(215, 220)	VGWKKL	13		+
				(664, 669)	FTWKML	18		-
				(679, 684)	VLYADI	2		-
45	LIMA1	759	26.6	(9, 14)	RQWTSL	16	MLP3B	-	+	10.0 (2d8y)	289151
				(140, 145)	GRYPHI	4		-
				(427, 432)	GTYASL	8		-
				(440, 445)	PHFNQL	3		-
46	HGS	777	25.4	(6, 11)	GTFERL	10	MLP3B	-	+	28.6 (4avx)	302498
				(23, 28)	TDWESI	21		-
				(123, 128)	PKYKVV	7		-
				(195, 200)	SKYSTI	9		-
				(214, 219)	PCYEQL	7		-
				(441, 446)	SLFQSI	7		-
				(465, 470)	LYYEGL	5		-
				(522, 527)	QEYLEV	11		-
				(565, 570)	LPYAQL	3		-
				(669, 674)	AGYQNV	8		-
47	PFKAM	780	25.4	(53, 58)	EGYQGL	10	MLP3B	-	+	99.6 (4omt)	304236
				(68, 73)	ATWESV	17		-
				(101, 106)	AAYNLV	4		-
				(130, 135)	SEWSDL	17		-
				(153, 158)	SSYLNI	10		-
				(212, 217)	CGYLAL	8		-
				(225, 230)	ADWVFI	23		-
				(306, 311)	SAFDRI	8		-
				(383, 388)	EVYKLL	6		-
				(438, 443)	DGFEGL	12		-
				(451, 456)	AGWSYV	13		-
				(476, 481)	KSFEQI	10		-
				(513, 518)	KQFDEL	10		-
				(520, 525)	IPFVVI	7		-
				(718, 723)	LVFQPV	4		-
				(740, 745)	QWWLKL	11		-
48	PFKAP	784	25	(77, 82)	ADWESV	21	MLP3B	-	+	99.6 (4xyj)	307466
				(139, 144)	KEWSGL	14		-
				(160, 165)	QKYAYL	4		-
				(221, 226)	CGYLAL	8		-
				(234, 239)	ADWVFL	23		-
				(315, 320)	SAFDRI	8		-
				(392, 397)	NTYKRL	7		-
				(461, 466)	IGWTDV	14		-
				(510, 515)	EAYLGL	7		-
				(727, 732)	VIFQPV	3		-
				(749, 754)	QWWLKL	11		-
49	RINT1	792	23.4	(126, 131)	HLFSAI	2	MLP3B	-	-	0	313563
				(218, 223)	KFWHKI	9		-
				(230, 235)	SDFEEI	17		-
				(239, 244)	LHWPFI	10		-
				(262, 267)	EIYSYL	5		-
				(269, 274)	TLFCQL	0		-
				(396, 401)	NLFCHL	1		-
				(436, 441)	QRWLTV	13		-
				(462, 467)	SQYKDI	8		-
				(480, 485)	ETFMTL	10		-
				(491, 496)	DRYKNL	7		-
				(503, 508)	LQFLEL	8		-
				(534, 539)	FRYCAI	5		-
				(557, 562)	VFFLQL	2		+
				(613, 618)	HVFREV	1		-
				(628, 633)	ERWLSL	15		-
				(673, 678)	IFWQML	12		-
				(685, 690)	YIYQEI	6		-
				(725, 730)	NYFKHI	3		-
50	UBP10	798	23.8	(52, 57)	QEYQRI	10	MLP3B	-	+	0	320536
				(108, 113)	ASYGSI	7		-
				(158, 163)	GYYSYL	4		-
				(340, 345)	KSWASL	14		-
				(421, 426)	GNWCYI	11		-
				(443, 448)	MKFIPL	6		-
				(463, 468)	DSFVRL	13		-
				(503, 508)	YIYRLL	2		-
				(578, 583)	DEWEQV	20		+
				(626, 631)	QPFFTL	4		-
				(733, 738)	RLFAVV	4		+
				(760, 765)	NGWLRI	15		-
				(774, 779)	NQYQVV	8		+
				(790, 795)	LYYRRV	1		-
51	HNRL1	856	27.2	(237, 242)	EGFAYL	7	MLP3B	-	+	4.2 (1zrj)	368035
				(349, 354)	GKWMGI	11		-
				(367, 372)	ALYPHV	2		-
				(388, 393)	EPYCSV	4		+
				(395, 400)	PGFTFI	11		+
				(448, 453)	KKYNIL	7		-
				(475, 480)	GRWDVL	16		+
				(577, 582)	VLFIEL	5		-
52	PR40A	957	25.5	(398, 403)	QAFKEL	5	MLP3A	-	-	9.1 (2l5f)	457835
				(426, 431)	PRYSAL	6		-
				(494, 499)	EVWNAI	11		-
				(506, 511)	EIYEDV	8		-
				(529, 534)	RNWEAL	18		-
				(631, 636)	SSWMEL	17		-
				(697, 702)	EDFVAI	16		-
				(719, 724)	LAFNSL	3		-
				(765, 770)	AVWEDI	14		-
				(778, 783)	PAFEDI	8		-
				(794, 799)	KDFMHV	11		-
53	RBM15	977	23.2	(167, 172)	AEYKTL	11	MLP3A	-	+	18.6 (7z27)	478108
				(195, 200)	KRFGDV	2		-
				(334, 339)	PFYERV	5		-
				(356, 361)	APFREV	4		-
				(395, 400)	DRFGVI	7		-
				(414, 419)	STYGFL	9		-
				(463, 468)	GPWVPL	15		-
				(476, 481)	DRFGTI	7		+
				(490, 495)	DSWAYI	16		-
				(544, 549)	THYELV	7		+
				(606, 611)	PAYEPL	9		-
				(855, 860)	NGYAIL	8		-
