## Supplemental Table 3 for "Identification of potential selective autophagy receptors from protein-content profiling of autophagosomes"

### Sheet: Sheet1
Uniprot Acc	Name	GSP	PTMX log2 (abd.)	# Cargo proteins	[Cargo proteins]	Sum Sij cell line exp.	Sum Sij co-loc	Sum Pij ntw prox
Q9UBN7	HDAC6	+		36	['NEMP1', 'PTOV1', 'CREB1', 'MAZ', 'POGZ', 'IMA6', 'ARI1A', 'KIF2A', 'UBQL2', 'UXT', 'UBA1', 'PHF3', 'STMN1', 'RSBN1', 'SRCAP', 'PHF10', 'SIN3A', 'ATF2', 'BRWD3', 'ZN451', 'RBBP4', 'SUGP2', 'CPSF7', 'GPKOW', 'ATX2L', 'TYK2', 'ARID2', 'ARI1B', 'NSD2', 'SMC1A', 'HDGR2', 'DHYS', 'CTCF', 'ZN417', 'RAVR1', 'HM20A']	26.0615	25.199	28.25
P13473	LAMP2	+	28.8141	27	['CYTC', 'IF5A2', 'YIPF6', 'PAG15', 'STR3N', 'UBTD1', 'RFIP5', 'SNX7', 'PPGB', 'CD276', 'TMUB2', 'DAB2', 'DAG1', 'CD59', 'GFPT2', 'BGAL', 'FZD7', 'CATL1', 'LMAN1', 'ANTR1', 'ADA10', 'SAP', 'C1GLC', 'TFG', 'CAV2', 'VAMP7', 'CO8A1']	19.7544	24.0851	21
O94888	UBXN7	+		25	['POGZ', 'BRWD3', 'PAK2', 'H1X', 'ARI1A', 'RBM12', 'MED1', 'CTCF', 'ZN148', 'ARID2', 'RSBN1', 'NSD2', 'FUBP1', 'CPSF6', 'RFC1', 'SMCA5', 'KIF2A', 'SIN3A', 'RAD21', 'ARI1B', 'CPSF7', 'Z280C', 'CCNT1', 'CREB1', 'TNKS1']	18.1244	22.6556	19
Q96CV9	OPTN	+	22.8573	25	['NRBP', 'AMD', 'MEAK7', 'SRGP1', 'MET', 'OSTM1', 'FSTL1', 'TFE3', 'NFKB2', 'SEM3C', 'RRAS2', 'SHLB1', 'S10AB', 'LPP', 'AHNK', 'ACOT9', 'NC2A', 'TNR12', 'ILK', 'ACOHC', 'GSDME', 'CAP2', 'PEA15', 'ANXA4', 'TMCO3']	18.3208	20.4999	19
Q9UHK0	NUFP1	+	22.2968	24	['BRD7', 'TDRD3', 'FUBP2', 'KDM1A', 'RRP44', 'FEN1', 'TEX10', 'FA98B', 'MSH2', 'HNRPD', 'MICU2', 'NUCL', 'ORC2', 'XRCC6', 'ULA1', 'KIF2A', 'U3IP2', 'TOP1', 'NAF1', 'SMRD1', 'SRSF2', 'INT6', 'CPSF6', 'CTCF']	17.4287	20.8633	18
Q13501	SQSTM	+	25.5763	19	['SNX24', 'FSP1', 'GOT1B', 'BAG3', 'UBTD1', 'CATB', 'RAB32', 'PPGB', 'KPYM', 'HSPB8', 'CAV2', 'RRAS', 'ANXA4', 'CO6A1', 'G6PD', 'SRC8', 'TFG', 'PEA15', 'PYGB']	13.868	13.7921	14.5
Q86VP1	TAXB1	+	28.3054	16	['SEM3C', 'SHLB1', 'SPS2L', 'RABX5', 'SDCB1', 'GNA12', 'SCRN1', 'HSPB8', 'FKB14', 'S10AB', 'GPC1', 'GPX8', 'TWF1', 'PAIP1', 'TNR12', 'PEA15']	11.4115	13.4278	12.75
Q99623	PHB2	+	29.5031	15	['SUV3', 'CISY', 'CH60', 'EFTU', 'TOM22', 'PUS1', 'PYRD', 'SYYM', 'TFAM', 'RM51', 'NDUA9', 'RT27', 'EFTS', 'TRAP1', 'ATPB']	10.8995	14.459	12.75
P22681	CBL	+		13	['CND1', 'LRCH3', 'IMA6', 'STRN', 'ATX2L', 'GNA13', 'ARP2', 'HAUS1', 'SEPT6', '2AAB', 'CAPR1', 'KIF11', 'STMN1']	9.33334	12.5012	9.75
Q676U5	A16L1	+		11	['VIGLN', 'RPE', 'SHOT1', 'SRC8', 'AFAP1', 'TWF1', 'SYRC', 'SPRE', 'SPS2L', 'AKTS1', 'K1C18']	7.91511	9.33147	9
Q8IZQ1	WDFY3	+		11	['AMD', 'RIPL1', 'IF4G2', 'CAP2', 'GDIA', 'STXB5', 'GNA12', 'AFAP1', 'SH3G1', 'SMAG2', 'KC1G1']	7.87855	9.17929	8.25
P20700	LMNB1	+	29.0859	9	['NU133', 'NUP50', 'NUP62', 'P121A', 'NU153', 'P121C', 'NDC1', 'LMNB2', 'NSMA3']	6.71232	7.95755	8.5
Q9H0E2	TOLIP	+	22.6991	9	['TS101', 'RINI', 'ILK', 'TOM1', 'SH3G1', 'UBXN6', 'DAPK3', 'AP5S1', 'M3K11']	6.48965	7.31912	7.25
Q6DD88	ATLA3	+	27.887	6	['NB5R3', 'SERPH', 'ERLN1', 'RTN4', 'COPB2', 'REEP5']	4.36002	5.95783	5.25
O95210	STBD1	+	24.7306	5	['REEP5', 'HM13', 'PRAF3', 'SURF4', 'SELS']	3.55514	4.56888	4
O95361	TRI16	+	20.2184	4	['1433S', 'S10AB', 'ANXA4', 'K1C18']	2.94886	3.53602	3
Q99442	SEC62	+	25.1063	3	['YIPF5', 'DJB11', 'COPB2']	2.22864	2.42015	2.75
Q9C0C7	AMRA1	+		2	['ZCHC3', 'KC1G2']	1.44291	1.91565	1.5
O00214	LEG8	+		1	['MCP']	0.711834	1	0.75
O75323	NIPS2	+	24.4603	1	['MIC26']	0.701776	0.957826	0.75
Q14318	FKBP8	+	26.9874	1	['NDUAD']	0.778117	0.920575	0.75
Q7Z6L1	TCPR1	+		1	['TNPO3']	0.714012	1	0.75
Q9C035	TRIM5	+		1	['RINI']	0.709579	0.707107	0.75
Q9ULG6	CCPG1	+	24.524	1	['TGON2']	0.712367	0.917431	0.75
O60238	BNI3L	+	21.7073	0	[]	0	0	0
O95197	RTN3	+	29.2967	0	[]	0	0	0
P50542	PEX5	+	22.4473	0	[]	0	0	0
Q05469	LIPS	+		0	[]	0	0	0
Q12983	BNIP3	+	22.9912	0	[]	0	0	0
Q13137	CACO2	+	24.3061	0	[]	0	0	0
Q13772	NCOA4	+	22.3492	0	[]	0	0	0
Q14596	NBR1	+	20.0099	0	[]	0	0	0
Q86UT6	NLRX1	+	21.5912	0	[]	0	0	0
Q8IVP5	FUND1	+		0	[]	0	0	0
Q96AD5	PLPL2	+		0	[]	0	0	0
Q9BPW8	NIPS1	+	23.7406	0	[]	0	0	0
Q9BXK5	B2L13	+	23.5545	0	[]	0	0	0
Q9H6L5	RETR1	+	23.0969	0	[]	0	0	0
Q9HCE7	SMUF1	+		0	[]	0	0	0
Q9Y577	TRI17	+		0	[]	0	0	0
Q9Y6I9	TX264	+	25.8321	0	[]	0	0	0
O00410	IPO5	-	26.9207	33	['SFPQ', 'NU153', 'MEP50', 'SMC2', 'HNRPQ', 'TOP2A', 'SRSF7', 'CHAP1', 'UBIP1', 'PTBP1', 'HNRPD', 'SMRD1', 'HDAC2', 'NAF1', 'DDB1', 'HNRPC', 'SMC1A', 'PRP17', 'ZN207', 'SRSF2', 'DNJC8', 'MRT4', 'FUBP2', 'TEX10', 'FEN1', 'RRP44', 'NSD2', 'NDC1', 'TNPO1', 'SRS10', 'ZC3HD', 'HNRDL', 'SYFB']	23.7981	22.5378	25.75
P46934	NEDD4	-	23.7921	29	['ITAV', 'SPS2L', 'ILK', 'MAP4', 'FKB14', 'TXND9', 'RAB32', 'PEA15', 'AHNK', 'TWF1', 'RRAS2', 'CAP1', 'GPX8', 'SDCB1', 'NRBP', 'LASP1', 'LPP', 'BAG3', 'TRAM2', 'FSTL1', 'GNA12', 'GSDME', 'CAP2', 'SEM3C', 'RIPL1', 'CO6A1', 'AFAP1', 'SYRC', 'SRGP1']	21.0148	24.1454	21.75
P55072	TERA	-	27.8473	25	['RPAB5', 'PSMD5', 'GNA12', 'UBA1', 'PRS6A', '2AAA', 'SH3G1', 'RASH', 'DNJA1', 'SIN1', 'FXR2', 'PLAP', 'AKTS1', 'PSMD1', 'GRHPR', 'NRBP', 'IF4G2', '1433T', 'PSDE', 'FUBP3', 'RD23B', 'PSB7', 'HNRPK', 'DAPK3', 'PSB6']	17.9463	19.9297	21.5
O14641	DVL2	-	21.2578	16	['DPF1', 'ASXL1', 'SMRD1', 'ABI2', 'FUBP2', 'ZN232', 'TSR1', 'SENP3', 'NFYC', 'ACINU', 'ARI1A', 'CDK2', 'P121C', 'MED9', 'MED11', 'RFA1']	11.7589	13.7259	11.75
P10644	KAP0	-	22.2111	8	['OSTM1', 'Z3H7A', 'GDIA', 'RAB23', 'MK01', 'PRS8', 'SCRN1', 'SRP68']	5.69143	6.98433	6
Q8TDY2	RBCC1	-	20.9329	6	['VATH', 'CUL5', 'LYPA1', 'FXR1', 'OTU6B', 'SDCB1']	4.29634	4.25011	4.5
Q8TC07	TBC15	-	22.926	3	['C2CD5', 'RPAP3', 'IMA6']	2.1531	2.0915	2.25
O75143	ATG13	-	19.5802	2	['TS101', 'CAPR1']	1.43356	1.8443	1.75
Q01484	ANK2	-	25.9258	1	['ENOG']	0.710817	0.707107	0.75
Q9GZZ9	UBA5	-	23.1689	1	['FBSP1']	0.700157	0.957826	0.75
Q00610	CLH1	-	30.1501	0	[]	0	0	0
Q13188	STK3	-	21.8835	0	[]	0	0	0
Q08211	DHX9		28.4396	246	['MED1', 'HNRPQ', 'TASOR', 'PAK2', 'UBA1', 'RGAP1', 'UCK2', 'SLTM', 'UTP11', 'PSD11', 'ZN207', 'VTA1', 'HTSF1', 'TXN4A', 'SNRPA', 'NKRF', 'TEX10', 'DRG1', 'PSMD3', 'WDR5', 'RBM45', 'ZFR', 'NFYC', 'SRS10', 'UCHL5', 'ZN346', 'TIM50', 'RPAB1', 'RU17', 'UBC9', 'EZH2', 'XRN2', 'ESS2', 'ACL6A', 'P66B', 'DNJC9', 'ZN326', 'GEMI6', 'MCM3', 'FUBP2', 'SRSF3', 'FIP1', 'CAF1A', 'NUSAP', 'P121C', 'TSR1', 'EWS'…	186.928	214.115	200.25
P52272	HNRPM		29.4317	210	['THOC2', 'ZN207', 'SRS10', 'ORC2', 'PUF60', 'NOP9', 'NAF1', 'ELYS', 'ZC3H4', 'SRSF7', 'RU2A', 'FEN1', 'PRS6A', 'RPA49', 'SFSWA', 'TIF1B', 'SIN3A', 'DDX23', 'CDK12', 'ENL', 'BUD13', 'MSH6', 'ZN574', 'RCC1', 'NU107', 'CTCF', 'RFC2', 'CTBL1', 'PSMD3', 'RBBP4', 'DDB1', 'HNRPF', 'SMRD1', 'FUBP3', 'MTA2', 'CCNT1', 'NCOA5', 'RPAC1', 'SPF45', 'KIF2A', 'DUT', 'MED22', 'HDAC2', 'PCBP2', 'VP33A', 'PR38A', …	160.136	192.218	170.5
Q15424	SAFB1		27.8235	184	['POGZ', 'INT15', 'SRSF2', 'TERF2', 'RBM12', 'CTBL1', 'PHF3', 'CATIN', 'PCNA', 'HNRPQ', 'TOP1', 'P121C', 'NAF1', 'SFSWA', 'KIF2A', 'DDB1', 'RN126', 'DUT', 'MED22', 'CCD97', 'BUB3', 'RBM4B', 'EZH2', 'PPIL2', 'SMD3', 'BRD7', 'DGCR8', 'CREB1', 'ZC3HD', 'NSD2', 'HNRPD', 'CPSF6', 'EWS', 'SAP30', 'VRK1', 'U2AF2', 'BAZ1B', 'TIF1B', 'CIRBP', 'BRAT1', 'ZN326', 'TOP2A', 'MCM3', 'SNRPA', 'MEP50', 'EKI1', 'S…	140.244	163.189	141.5
Q92922	SMRC1		26.8169	147	['RFC5', 'AN32B', 'SPF45', 'TOP2A', 'EWS', 'PDS5B', 'NUSAP', 'RBM5', 'ARI1A', 'ARID2', 'ROAA', 'RFA1', 'RAD21', 'REQU', 'NUCL', 'UHRF1', 'TBP', 'DDX23', 'TNPO2', 'ORC1', 'HM20A', 'ILF3', 'RMD5A', 'I20L2', 'HNRPQ', 'REXO4', 'HDAC2', 'MCM3', 'U3IP2', 'WDR18', 'ARI1B', 'DDB1', 'CAF1A', 'SRSF7', 'RSBN1', 'UBP24', 'ZN326', 'RCL1', 'BPTF', 'SRSF3', 'Z280C', 'TOP1', 'POGZ', 'RPA49', 'THOC2', 'FEN1', 'HN…	109.914	135.894	116.75
Q9BUJ2	HNRL1		27.2396	139	['RAD21', 'P121C', 'EWS', 'NUSAP', 'PAK2', 'PRP31', 'MCM2', 'BAZ1B', 'MTA2', 'SUGP2', 'XRCC6', 'CCNK', 'ARI1A', 'H2AY', 'TNPO2', 'CREB1', 'HTSF1', 'RSBN1', 'POGZ', 'DNJC9', 'TOP2A', 'HDGR2', 'HNRPQ', 'ILF3', 'ARID2', 'CHAP1', 'RFC5', 'SNRPA', 'PR38A', 'CELF1', 'TF3C1', 'SRSF3', 'NFYC', 'UBP24', 'UHRF1', 'PCBP2', 'TADBP', 'AN32B', 'SMC1A', 'SRSF7', 'MORC2', 'DDB1', 'KDM1A', 'RBBP4', 'TERF2', 'ARI1…	103.363	128.74	108.5
Q14676	MDC1		23.2852	115	['PHF10', 'HNRPC', 'SRS10', 'SOSSC', 'SRRT', 'FUBP2', 'ENL', 'HNRPD', 'KDM1A', 'FUBP1', 'NU107', 'CCD97', 'ZC3H4', 'MAZ', 'MCM3', 'BAZ1B', 'SIN3A', 'REQU', 'CAF1A', 'CCNT1', 'RAD21', 'MED1', 'SNR48', 'BPTF', 'INCE', 'SFPQ', 'RAVR1', 'RMD5A', 'PRI2', 'WDR76', 'HMGX4', 'NAF1', 'RBM12', 'RFC1', 'SRSF2', 'TIF1B', 'ARI1B', 'MSH2', 'MORC2', 'EWS', 'MED22', 'AN32B', 'FUS', 'EZH2', 'SLTM', 'ASH2L', 'NDC8…	85.64	81.5004	94
Q8TAQ2	SMRC2		23.8405	101	['NU107', 'EWS', 'PCBP2', 'FUBP1', 'MAZ', 'MCM2', 'ARNT', 'CCNT1', 'RBBP4', 'RFC1', 'MORC2', 'TOP2A', 'RFA1', 'SCAFB', 'FUBP2', 'RMD5A', 'KIF2A', 'MTA1', 'SFSWA', 'CDK12', 'RSBN1', 'ZN782', 'ARI1B', 'HNRPL', 'PTBP1', 'P121C', 'ZN830', 'MTA2', 'U2AF2', 'SRCAP', 'MSH6', 'PR38A', 'SFPQ', 'RNPC3', 'SRSF2', 'TIM', 'TNPO2', 'SOSB1', 'ARI1A', 'ZN384', 'TERF2', 'SMC1A', 'CREB1', 'HDGR2', 'CSTFT', 'KAT7',…	74.6187	94.7881	80.5
Q96T37	RBM15		23.2494	97	['CTCF', 'COIL', 'MSH6', 'HNRPC', 'NSD2', 'MED1', 'VRK1', 'NUSAP', 'ARI1A', 'SCAFB', 'PHF10', 'SRSF7', 'KIF2A', 'NEUR3', 'CDK12', 'HNRPD', 'MCM3', 'SRRT', 'CAF1A', 'PDS5B', 'SRS10', 'P66B', 'MTA1', 'SMC6', 'SLTM', 'PHF3', 'PRPF3', 'I20L2', 'SMRD1', 'FUBP2', 'POGZ', 'TOP2A', 'RFC5', 'ARI1B', 'ZN830', 'NAF1', 'P121A', 'SFSWA', 'ORC1', 'OGT1', 'MSH2', 'SNRPA', 'NFYC', 'EZH2', 'DDX23', 'RFC1', 'CLASR…	71.7121	89.3482	74.5
O15042	SR140		24.6105	94	['HNRPD', 'T2EA', 'XPO2', 'RCL1', 'RFA1', 'Z280C', 'SIN3A', 'SMC2', 'CNBP', 'NSD2', 'FA98B', 'ZC3H4', 'NUP50', 'MCM2', 'EWS', 'VRK1', 'RBBP4', 'XRCC6', 'TERF2', 'MED1', 'EZH2', 'MSH6', 'SFSWA', 'TOP2A', 'TADBP', 'RAVR1', 'SLTM', 'UHRF1', 'PHF3', 'THOC2', 'SRSF7', 'NUCL', 'MCM5', 'NCOA5', 'RFC1', 'PRPF3', 'SMC1A', 'CDK2', 'HNRDL', 'MTA2', 'CAF1A', 'RFC5', 'MCM3', 'CPSF7', 'ACL6A', 'CDK12', 'PTBP1'…	69.1069	86.6492	73.5
P06493	CDK1		26.9793	89	['HNRPD', 'SRSF3', 'SMC2', 'SMC1A', 'ORC1', 'CCNB2', 'RGAP1', 'HNRPC', 'STMN1', 'CDK2', 'BUD13', 'FEN1', 'PYRG1', 'HTSF1', 'KIF11', 'RFA1', 'BRD7', 'SYFB', 'RFC5', 'XPO2', 'MCM3', 'CAF1A', 'XRCC6', 'CND1', 'RPP30', 'TADBP', 'SRS10', 'IF2A', 'ULA1', 'SRSF2', 'MSH6', 'NSD2', 'PFD3', 'RUXG', 'VTA1', 'ECT2', 'CHAC2', 'HDAC2', 'TIM', 'TIAR', 'PRI2', 'RFC2', 'FKBP3', 'MSH2', 'OLA1', 'DNJC9', 'PRKRA', '…	65.7912	65.655	70.5
Q92900	RENT1		26.8447	88	['SRSF7', 'SRS10', 'SIN3A', 'MSH6', 'RSBN1', 'PUM1', 'ENL', 'PTBP1', 'RBM12', 'SMC1A', 'CDK12', 'U2AF2', 'ZN574', 'PATZ1', 'TIM', 'CPSF6', 'HNRPD', 'NSD2', 'DAZP1', 'SOSSC', 'SRSF2', 'HNRPL', 'ORC1', 'SSRP1', 'REXO4', 'PR38A', 'DOHH', 'SMCA4', 'ARI1B', 'FUS', 'MCM3', 'ACINU', 'MORC2', 'CAF1A', 'MCM2', 'SFSWA', 'RFC1', 'NCOA5', 'TF3C1', 'INT5', 'MED1', 'SMC2', 'H2AY', 'RU17', 'PABP2', 'TERF2', 'EZ…	64.7035	78.5119	70.25
O75530	EED		22.2617	84	['NUCL', 'T126A', 'SRS10', 'DDX23', 'FEN1', 'EXOS3', 'ORC2', 'MTA2', 'PDS5B', 'PTBP1', 'ILF3', 'ROAA', 'SRSF2', 'TADBP', 'UCHL5', 'ZN207', 'RFC4', 'KIF4A', 'PR38A', 'CDK2', 'RFC5', 'MSH6', 'SSRP1', 'SRRT', 'MCM2', 'SRSF7', 'SMC2', 'HNRPK', 'BAF', 'NU107', 'PCNA', 'BUD13', 'SPF45', 'TIM', 'HNRPL', 'RU2A', 'NEUR3', 'ORC1', 'MEP50', 'STIL', 'HNRPC', 'RBM12', 'SF01', 'THYN1', 'NSD2', 'BRD7', 'CTCF', …	61.1114	74.3052	72
O60306	AQR		25.5145	78	['PP6R3', 'RSBN1', 'HNRPQ', 'SMRD1', 'NUP54', 'SMCA5', 'HDAC2', 'GTF2I', 'MFAP1', 'HNRPD', 'TOP1', 'CAF1A', 'MTA2', 'ORC2', 'SLTM', 'SRSF2', 'PPHLN', 'TEX10', 'RPAB1', 'SRRT', 'CHAP1', 'ROA1', 'TOP2A', 'SMC2', 'ZFR', 'ZC3H4', 'ULA1', 'HMGX4', 'BAZ1B', 'ZN207', 'NUSAP', 'SCAFB', 'POGZ', 'RBM4B', 'CTCF', 'TIAR', 'RPR1A', 'RRP44', 'ARID2', 'UBIP1', 'ZN326', 'SMC1A', 'P121C', 'P121A', 'FUBP3', 'SRS10…	56.9205	71.0098	59.25
Q92560	BAP1		22.2055	72	['ILF3', 'MED1', 'RPC4', 'HMGX4', 'RPB2', 'UHRF1', 'NC2B', 'DNJC8', 'BAZ1B', 'U2AF2', 'P121C', 'SRS10', 'ARI1B', 'CATIN', 'CHAP1', 'WIZ', 'SMRD1', 'FUBP2', 'SUGP2', 'RBM5', 'FIP1', 'CDK12', 'RAVR1', 'HNRDL', 'CPSF7', 'MCM5', 'HM20A', 'P121A', 'RFA1', 'UBIP1', 'SMC1A', 'ACINU', 'TNPO2', 'CTCF', 'DGCR8', 'ARI1A', 'NSD2', 'HNRPL', 'INT9', 'SF01', 'SRSF3', 'TASOR', 'EWS', 'SAP30', 'ASH2L', 'PTBP1', '…	52.3843	65.0141	60.5
Q9H2P0	ADNP		24.5253	65	['INT14', 'ELYS', 'GID8', 'CPSF7', 'PDS5B', 'PTOV1', 'RMD5A', 'BPTF', 'SMRD1', 'ASXL1', 'POGZ', 'TNPO2', 'RSBN1', 'ZN574', 'P121C', 'FA98B', 'ARI1B', 'PATZ1', 'RBM12', 'UBE3A', 'CPSF6', 'HNRPD', 'RBBP4', 'P121A', 'SRSF2', 'SMCA4', 'SFPQ', 'MORC2', 'ARID2', 'ACINU', 'WDR5', 'XPO2', 'MTA2', 'RALY', 'TF3C1', 'P66B', 'TF3C4', 'MSH2', 'MAZ', 'ILF3', 'GTF2I', 'SMCA5', 'BAZ1B', 'SFSWA', 'PP6R3', 'RAE1L'…	47.3424	58.0956	49.5
Q13242	SRSF9		26.2495	64	['DAZP1', 'MSH6', 'MGN', 'SFSWA', 'PTBP1', 'NOC4L', 'HNRPL', 'RBM12', 'VP33A', 'ORC1', 'RU17', 'ULA1', 'NU107', 'DDX23', 'SRRT', 'FUBP2', 'RFC5', 'PSPC1', 'ACINU', 'CPSF7', 'TADBP', 'RU2A', 'BAF', 'SNRPA', 'RSMB', 'ROAA', 'TIF1B', 'CPSF6', 'RFA1', 'CAF1A', 'UHRF1', 'PCBP2', 'NUCL', 'DDB1', 'SMC1A', 'EWS', 'TRBP2', 'HNRPC', 'SRSF2', 'SRSF3', 'MEP50', 'CDK2', 'MSH2', 'TOP1', 'SOSB1', 'ZN207', 'HNRP…	46.8368	58.2175	51.25
Q9UNS2	CSN3		22.3177	59	['UHRF1', 'CDK2', 'RFC2', 'SMRD1', 'PTBP1', 'HDAC2', 'CPSF6', 'RFC4', 'GLYC', 'ZN232', 'FEN1', 'ZN207', 'STIL', 'RTRAF', 'DNJC9', 'ORC1', 'NSD2', 'RGAP1', 'HNRPD', 'XPO2', 'MSH2', 'CAF1A', 'SMC2', 'BUB3', 'VRK1', 'TOP2A', 'EZH2', 'SRSF7', 'SRS10', 'MED9', 'TEX10', 'FA98B', 'RPP30', 'ULA1', 'NDC80', 'RFC3', 'CYBP', 'CND1', 'RBBP4', 'SSRP1', 'KIF4A', 'DNJC8', 'RU2A', 'FUBP2', 'HNRDL', 'HNRPQ', 'NUS…	42.9128	51.2395	44.5
Q15185	TEBP		25.1909	46	['IF4E', 'PA2G4', 'CDK2', 'SYFB', 'VRK1', 'SRSF2', 'IF1AX', 'PRS10', 'ACL6A', 'TCPD', 'XPO2', 'PUR2', 'UCHL5', 'CKS2', 'ORC2', 'DAZP1', 'PSMD3', 'PYRG1', 'MAP2', 'CDK4', 'NAF1', 'SSRP1', 'ARP6', 'PFD3', 'RS26', 'CHRD1', 'IF2A', 'NDKA', 'NACAM', 'MEP50', 'CND1', 'OLA1', 'RPAP3', 'HNRPQ', 'CYBP', 'STIP1', 'VPS29', 'ECT2', 'CNBP', 'CHAC2', 'PCBP2', 'AHSA1', 'NAA15', 'FBSP1', 'KIF11', 'G3BP1']	33.5535	36.0834	36
P22234	PUR6		26.4253	43	['NDKA', 'RIOK1', 'OLA1', 'DDX28', 'NAA16', 'BRD7', 'SSRP1', 'LDHB', 'EIF3J', 'CHRD1', 'KIF11', 'UCHL5', 'G3BP1', 'NAA15', 'PYRG1', 'CDK4', 'TCPD', 'MEP50', 'DFFA', 'EI2BA', 'IF1AX', 'ERF3A', 'CND1', 'CHAC2', 'AHSA1', 'CYBP', 'HAUS1', 'RPAP3', 'FBSP1', 'CCNB2', 'STMN1', 'PA2G4', 'TXLNG', 'MAP2', 'PUR8', 'RUVB2', 'EIF3B', 'PUR2', 'IF4E', 'THOP1', 'MCA3', 'IF2A', 'PPID']	31.9998	39.5184	32.75
P61221	ABCE1		23.3948	41	['HAUS2', 'IF1AX', 'UB2D3', 'OLA1', 'CHAC2', 'LAR1B', 'G3BP2', 'CHRD1', 'SYK', 'PA2G4', 'ERF3A', 'TXLNG', 'HSP74', 'NAA15', 'UCHL5', 'GDS1', 'SSRP1', 'EIF3J', 'RPAP3', 'CYBP', 'PPID', 'PYRG1', 'HBS1L', 'TCPD', 'PUR8', 'TPPC8', 'FBSP1', 'EIF3M', 'MAP2', 'NAA16', 'MEP50', 'IF4E', 'YTHD2', 'RIOK1', 'PFD3', 'CUL5', '2AAB', 'PUR2', 'IF2A', 'KIF11', 'G3BP1']	30.1426	37.3908	32.5
O00505	IMA4		23.9274	40	['PRI2', 'IF4G2', 'MEP50', 'CHAP1', 'HNRDL', 'PSMD1', 'PDS5B', 'HS105', 'TNPO1', 'PYRG1', 'INT6', 'TEX10', 'T2FB', 'DNJC8', 'ZFR', 'MICU2', 'HNRPQ', 'RRP44', 'DD19A', 'RPAP3', 'VTA1', 'XPO2', 'NAA16', 'KIF11', 'XRCC6', 'TCPD', 'UBIP1', 'HDAC2', 'CAPR1', 'G3BP1', 'NUP54', 'HSP74', 'RBM45', 'ARP2', 'PPIL4', 'RECQ1', 'ZC3HD', 'NAA15', 'SAP18', 'SRS10']	29.0702	29.8316	30.25
Q8NC51	PAIRB		27.9175	38	['DFFA', 'CND1', 'PUR2', 'RIOK1', 'CAPR1', 'UCHL5', 'ERF3A', 'EIF3I', 'YBOX1', 'EIF3J', 'PA2G4', 'EI2BA', 'RUVB2', 'LDHB', 'MEP50', 'MAP2', 'THOP1', 'RPAP3', 'STMN1', 'KIF11', 'CSDE1', 'STIP1', 'G3BP1', 'SSRP1', 'CHAC2', 'CYBP', 'CHRD1', 'YTHD2', 'IF4E', 'AHSA1', 'HBS1L', 'PYRG1', 'NAA15', 'RL5', 'TCPD', 'WDR12', 'LSM12', 'PUR8']	28.1704	34.2978	31.75
Q9UHB6	LIMA1		26.6467	36	['PDLI5', 'DDAH1', 'CALD1', 'GPX8', 'ZYX', 'COF2', 'EHD4', 'RAB23', 'ADA12', 'LRP11', 'LUZP1', 'AHNK', 'PLCD3', 'MYO1E', 'FHL2', 'SRC8', 'LY6K', 'SEP10', 'TB182', 'GPC1', 'TPM1', 'AFAP1', 'MYH9', 'NGAP', 'CNN3', 'PDLI7', '5NTD', 'DEST', 'PARVA', 'FZD6', 'EHD2', 'VATD', 'PD1L1', 'ITB1', 'MET', 'TPM4']	26.7659	24.3096	29
Q99615	DNJC7		23.5909	34	['TOP2A', 'RPP30', 'CDK12', 'KIF2A', 'SRS10', 'HSP74', 'SSRP1', 'TCPD', 'ROAA', 'PTBP1', 'SYFB', 'RUXG', 'SMCE1', 'SRSF7', 'EXOS3', 'MEP50', 'CYBP', 'MED1', 'CPSF6', 'SRSF3', 'TADBP', 'NUCL', 'PSDE', 'HNRPD', 'ULA1', 'SRSF2', 'RBP56', 'HNRPQ', 'SLTM', 'NUP54', 'PSD11', 'PSMD3', 'ZN207', 'TEX10']	24.7853	28.9913	26.5
Q96GA3	LTV1		23.2033	33	['PA2G4', 'CHAC2', 'VTA1', 'PUR2', 'CHRD1', 'IF1AX', 'HAUS1', 'PDCD5', 'DNJA1', 'XPO2', 'MEP50', 'PPID', 'RIOK1', 'SRSF2', 'IMA6', 'OTU6B', 'KIF11', 'SYFB', 'VRK1', 'TCPD', 'EIF3J', 'HSP74', 'LSG1', 'NAF1', 'PYRG1', 'HBS1L', 'ORC2', 'HNRPQ', 'LYRM2', 'THIC', 'NAA15', 'MAP2', 'PPIL4']	24.2963	26.7536	25.25
P42704	LPPRC		27.6839	32	['SYDM', 'TFAM', 'RT09', 'TOM40', 'PUS1', 'RT02', 'PYRD', 'RT35', 'EFTS', 'SYYM', 'ODP2', 'DNJA3', 'TIM8A', 'RM19', 'ATPB', 'ILF3', 'TOM20', 'FAKD2', 'DDX28', 'PAPD1', 'MCCB', 'TRAP1', 'AFG32', 'RT27', 'CISY', 'MIX23', 'SUV3', 'COA7', 'RM42', 'EFTU', 'RT25', 'CH60']	23.5919	29.8941	30
Q14694	UBP10		23.8235	28	['BRD7', 'PYRG1', 'HNRPQ', 'CPSF7', 'NAA15', 'PA2G4', 'ATX2L', 'ACINU', 'RIOK1', 'NAF1', 'DDX28', 'MEP50', 'KDM1A', 'TXLNG', 'SSRP1', 'SRSF2', 'KIF11', 'APT', 'NAA16', 'PUR2', 'CAF1A', 'VRK1', 'SYK', 'AN32B', 'CND1', 'ZC3H4', 'ERF3A', 'ORC2']	20.4256	21.5518	21.75
Q7L0Y3	TM10C		25.0411	28	['RM01', 'RT25', 'MIX23', 'TEX10', 'TRAP1', 'EFTU', 'RM19', 'MPPA', 'RM47', 'MIA40', 'TF3C4', 'PAPD1', 'SYDM', 'SYYM', 'SUV3', 'TFAM', 'RT31', 'DDX28', 'ACPM', 'RM46', 'EIF2A', 'EFTS', 'RM42', 'CH60', 'RL7L', 'FAKD2', 'SLIRP', 'COQ3']	20.3457	24.7122	23.25
O95373	IPO7		24.4697	27	['RPC6', 'XPO2', 'IF4G2', 'HDAC2', 'SYRC', 'TNPO1', 'TADBP', 'TEX10', 'TCPD', 'NUP54', 'STIP1', 'HNRPQ', 'FUBP3', 'CAPR1', 'UBE3A', 'ORC3', 'TF2H1', 'NAA15', 'ORC2', 'ULA1', 'PSMD1', 'RPAP3', 'HSP74', 'OLA1', 'G3BP1', 'ZFR', 'STRAP']	19.5584	20.5206	20.75
O75962	TRIO		22.7266	26	['ILK', 'TPD54', 'CAP1', 'ENAH', 'SEM3C', 'MEAK7', 'LPP', 'PAIP1', 'MET', 'SRGP1', 'RIPL1', 'TFG', 'GNA12', 'TRAM2', 'ACOHC', 'GSDME', 'DDAH1', 'GPX8', 'UBTD1', 'AFAP1', 'GPC1', 'RAB23', 'TWF1', 'SCRN1', 'RAB32', 'CAP2']	19.0167	19.3737	19.25
P49756	RBM25		25.6352	25	['SRRM2', 'PPIG', 'RBBP6', 'DDX42', 'SRRM1', 'RBM27', 'SRSF4', 'CDK12', 'SRSF6', 'U2AF2', 'CATIN', 'CPSF6', 'ZCH18', 'PRP4B', 'RSBNL', 'GPTC8', 'LC7L3', 'DDX46', 'PININ', 'SNR40', 'TR150', 'RPC2', 'PRP4', 'API5', 'RBM26']	18.8349	23.6443	20.25
Q6PD62	CTR9		22.1499	23	['ILF3', 'TF2H1', 'SLTM', 'ZC3HD', 'HNRPQ', 'MTA2', 'UBE3A', 'SRS10', 'MED1', 'HNRDL', 'CCNT1', 'TOP1', 'TASOR', 'KIF2A', 'SPT2', 'CPSF6', 'PHF3', 'RPB2', 'ZFR', 'RRP8', 'SMCA5', 'ZN207', 'CPSF7']	16.4422	20.1411	18.25
O00541	PESC		23.2727	19	['CC137', 'UTP18', 'NUCL', 'DDX21', 'BOP1', 'NOG2', 'NOP2', 'GNL3', 'LYAR', 'EBP2', 'MK67I', 'RBM28', 'GRWD1', 'PK1IP', 'IMP4', 'MBB1A', 'NOC4L', 'DDX31', 'DDX56']	13.8282	13.7811	16.5
O43795	MYO1B		26.4641	19	['ITB1', 'DEST', 'FZD6', 'TB182', 'MYO1E', 'CALD1', 'EHD2', 'COF2', 'GPC1', 'SRC8', '5NTD', 'VATD', 'LY6K', 'MAOX', 'NF2L2', 'MET', 'CCYL1', 'GPX8', 'GIPC1']	13.9268	15.6777	14.75
P12814	ACTN1		27.059	19	['PDLI7', 'ILK', 'CNN3', 'PARVA', 'MYH9', 'VINC', 'AFAP1', 'LUZP1', 'ITB1', 'TRIP6', 'FHL2', 'TPM4', 'LPP', 'PD1L1', 'TPM1', 'FERM2', 'CALD1', 'ZYX', 'ENAH']	15.3861	13.6277	15.5
P61619	S61A1		27.8125	19	['RTN4', 'HM13', 'MANF', 'COPB2', 'OS9', 'SSRA', 'DNJC3', 'OST48', 'ELOV1', 'PPIB', 'SERPH', 'PDIA4', 'S39A7', 'GLU2B', 'DJB11', 'SAR1B', 'SELS', 'RCN1', 'ALG1']	14.3667	18.8313	14.5
P68400	CSK21		25.3676	19	['FA98B', 'UBE3A', 'CTCF', 'MED1', 'HNRPD', 'ILF3', 'CDK12', 'RBM12', 'TF3C4', 'HNRPL', 'SIN3A', 'KIF2A', 'DDB1', 'RPC6', 'REQU', 'SMRD1', 'NXT1', 'TADBP', 'PCNA']	13.6187	17.4002	15.25
Q13492	PICAL		25.1943	19	['SNX24', 'TM2D2', 'RRAS', 'MTMR2', 'SNX7', 'TFG', 'SC23A', 'CD59', 'UBTD1', 'CAV2', 'APLP2', 'RFIP5', 'DAB2', 'TPD54', 'CO8A1', 'CATL1', 'STX12', 'COPD', '5MP2']	13.7346	16.3473	14.5
Q9NVX2	NLE1		22.1684	19	['NOC4L', 'NOC3L', 'RL27', 'IMP4', 'NUCL', 'DDX54', 'PK1IP', 'REXO4', 'BOP1', 'RBM28', 'LYAR', 'DDX31', 'GRWD1', 'RL7L', 'MK67I', 'MAK16', 'MBB1A', 'EWS', 'UTP18']	13.9656	15.1287	15.25
Q9Y520	PRC2C		24.6621	17	['CYBP', 'NAA15', 'TPPC8', 'PUM1', 'TXLNG', 'EI2BA', 'NAA16', 'GGYF2', 'YTHD2', 'RO60', 'PP6R3', 'KIF11', 'RIOK1', 'ATX2L', 'G3BP2', 'DDX28', 'GNA13']	12.3274	16.016	13.5
O00159	MYO1C		26.3787	16	['STX4', 'LY6K', 'DEST', 'TB182', 'NPTN', 'ATS1', 'MERL', 'CCYL1', 'MYH9', '5NTD', 'EHD2', 'EHD4', 'PLCD3', 'VANG1', 'COF2', 'PDLI5']	11.9552	10.9449	12.75
Q04637	IF4G1		24.526	16	['SH3G1', 'HSP74', 'SMAG2', 'EI2BE', 'IF4G2', 'LRCH3', 'PRS6A', 'LSG1', 'MEP50', 'DNJA1', 'FBSP1', 'G3BP1', 'ERF3A', 'STIP1', 'EIF3B', 'AKTS1']	11.5807	14.3474	13.25
O75400	PR40A		25.4636	15	['ZCH18', 'TR150', 'CDK12', 'DDX42', 'BCLF1', 'PRP4', 'PPIG', 'CPSF6', 'RBBP6', 'API5', 'DDX46', 'SNR40', 'U2AF2', 'RBM27', 'TRIPC']	11.2411	14.037	13
P08962	CD63		28.2131	15	['YIPF5', 'TFG', 'C1GLC', 'SNX24', 'FZD7', 'DAG1', 'CYTC', 'ERGI1', 'PAG15', 'CD276', 'TIMP1', 'CAV2', 'HEBP1', 'CO8A1', 'CATL1']	11.3558	12.7118	11.5
O75533	SF3B1		27.3235	14	['CPSF6', 'TR150', 'RBM27', 'RSBNL', 'SRRM1', 'RBM26', 'PRP4B', 'FL2D', 'GPTC8', 'PPIG', 'RBBP6', 'LC7L3', 'TRIPC', 'SRRM2']	10.3113	13.5806	11.5
P35241	RADI		25.7765	14	['PTPRS', 'DEST', 'GPX8', 'PALS1', 'ITB1', 'DNJB4', 'COF2', 'GPC1', 'ENAH', 'CALD1', 'CLIC4', 'NCS1', 'RIPL1', 'HYCCI']	10.3249	9.92155	10.75
P11717	MPRI		27.8355	13	['TM181', 'EXT2', 'CATB', 'ARSB', 'BGAL', 'TGON2', 'FKBP9', 'PPGB', 'SAP', 'GP107', 'HEXA', 'GSLG1', 'TPST1']	9.46237	9.34858	10.75
P17612	KAPCA		23.6277	13	['GDIA', 'PLCG1', 'UBQL2', 'SH3G1', 'ENAH', 'SNAA', 'SRGP2', 'NCDN', 'DAPK3', 'MAGD2', 'DPF1', 'GNA12', 'IF4G3']	9.42295	10.9451	9.75
P54578	UBP14		22.7871	13	['DFFA', 'SYRC', 'IF5', 'PYRG1', 'PRS10', 'IF4G2', 'NAA15', 'G3BP1', 'PDCL3', 'STIP1', 'TCPD', 'IF2A', 'IF1AX']	9.32962	9.5097	11
Q9NR50	EI2BG		23.9163	13	['FA98A', 'CSDE1', 'PUR8', 'NDKA', 'TCPD', 'PSMD8', 'TPPC3', 'NCDN', 'PYRG1', 'EIF3I', 'NAA15', 'STMN1', 'G3BP1']	9.46903	8.98712	9.75
Q14185	DOCK1		21.4926	12	['MAGD2', 'AFF4', 'COT1', 'DJC25', 'PSMD1', 'CBARP', 'PLGT3', 'PAG15', 'EXC6B', 'CAP2', 'LRP10', 'SMCA1']	8.86485	10.1153	8.5
P07947	YES		23.8853	11	['GPX8', 'SRGP1', 'RAB23', 'SHOT1', 'PSMD5', 'CCYL1', 'ENAH', 'VIGLN', 'STAU1', 'SRC8', 'DEST']	7.84648	8.91378	8.5
P17302	CXA1		23.8059	11	['UBTD1', 'CO4A2', 'SNX7', 'CO8A1', 'PGFRB', 'CAV2', 'GFPT2', 'SC23A', 'GOT1B', 'ANTR1', 'TM2D2']	8.00301	7.52308	8.25
O00411	RPOM		21.6261	10	['TIM44', 'TRAP1', 'TIM13', 'LONM', 'RT25', 'EFTU', 'GCDH', 'TIM29', 'PUS1', 'CLPP']	7.31004	9.58059	8.5
Q5GLZ8	HERC4		21.4381	10	['BAG3', 'ACOHC', 'CAP1', 'GPX8', 'TWF1', 'RINI', 'AHNK', 'LPP', 'RABX5', 'ILK']	7.36002	7.78474	7.75
O75694	NU155		27.0624	9	['TM209', 'TM201', 'NSMA3', 'LMNB2', 'NU153', 'NU133', 'NDC1', 'ELYS', 'NUP62']	6.72609	7.94875	8.75
P13639	EF2		27.008	9	['TYK2', 'IF4B', 'EF1G', 'THOP1', 'RL40', 'RL23', 'EIF3G', 'RS11', 'EF1A1']	6.83095	6.19346	7.25
P61586	RHOA		27.5479	9	['ARP2', 'CC038', 'S4A7', 'ANXA6', 'ARPC5', 'PROF1', 'MAP4', 'OXSR1', 'CAP1']	6.65815	6.70295	7.25
O75592	MYCB2		23.4138	8	['CHAP1', 'MED4', 'SRS10', 'PDS5B', 'TDRD3', 'RRP44', 'ZC3HD', 'INT6']	5.92162	7.33064	6.25
O75947	ATP5H		27.0083	8	['RT07', 'RM38', 'TACO1', 'QCR8', 'ICT1', 'COA3', 'NDUA8', 'PTH2']	5.96963	7.92057	7
Q14145	KEAP1		22.3204	8	['ENL', 'RAVR1', 'PTBP1', 'MAZ', 'INT5', 'FUBP2', 'CAF1A', 'CATIN']	5.93175	5.39527	6.25
Q8N6T3	ARFG1		24.9236	8	['CD276', 'DNJC5', 'CATL1', 'ZFPL1', 'GFPT2', 'TPD54', 'EXT2', 'UBTD1']	5.92086	5.66272	5.75
P48729	KC1A		23.9422	7	['TNR12', 'LPP', 'GPX8', 'PSMD5', 'TTC1', 'TWF1', 'AHNK']	4.9547	5.77086	5.25
Q9BTU6	P4K2A		25.2887	7	['VATD', 'NPTN', 'EHD2', 'RIPL1', 'GPC1', 'GPX8', '5NTD']	5.11892	5.96894	5
P07814	SYEP		26.5107	6	['GARS', 'ASNS', 'ARF1', 'UCHL5', 'SYNC', 'RO60']	4.3826	5.64954	5
P61981	1433G		28.9797	6	['IF4H', 'ABCF2', 'MTPN', 'NUDC3', 'PRS7', 'YKT6']	4.44352	4.98433	4.5
Q8N0X7	SPART		20.4215	6	['PEA15', 'SDCB1', 'GPX8', 'DOC10', 'OSTM1', 'GSDME']	4.34732	4.93168	4.5
Q96FW1	OTUB1		23.8069	6	['SSRP1', 'PRS6A', 'STAU1', 'DPP3', 'SDHF2', 'PP6R3']	4.43678	4.71117	4.5
Q9ULT8	HECD1		21.2997	6	['ACINU', 'RCOR1', 'SNW1', 'CPSF2', 'RTRAF', 'PPIL4']	4.35488	4.09701	5
Q9Y446	PKP3		22.9614	6	['SCRIB', 'GIPC1', 'ITB6', 'PKP2', 'PLAK', 'TSN6']	4.65869	4.61567	4.75
P15311	EZRI		27.3486	5	['PLSI', 'EPHA2', 'TACD2', 'ANXA3', 'PPB1']	3.62551	4.59786	4.25
Q01813	PFKAP		24.9856	5	['GPX8', 'PEA15', 'KPYM', 'LDHA', 'ILK']	3.59087	4.26183	4.25
Q14257	RCN2		26.8623	5	['PPIB', 'MXRA7', 'DJB11', 'SC65', 'LNP']	3.62395	4.62276	3.75
Q15042	RB3GP		25.3408	5	['IMA5', 'SC24B', 'ZN148', 'AFF4', 'ASHWN']	3.52865	4.42958	3.75
O00443	P3C2A		24.7125	4	['FUBP3', 'TF2H1', 'AFF4', 'EXC6B']	2.91984	3.45752	3
Q04446	GLGB		22.7717	4	['MAP4', 'OSTM1', 'CAP1', 'CO6A1']	2.94441	3.61229	3
Q9NR09	BIRC6		21.2985	4	['GCC2', 'AKAP9', 'MA1A2', 'AP1G1']	2.88774	3.139	3.25
Q9ULM6	CNOT6		22.0503	4	['BRD7', 'GGYF2', 'FMR1', 'FBSP1']	2.86834	3.70711	3
Q66K74	MAP1S		21.0543	3	['THOP1', 'DOHH', 'CAF1A']	2.14948	2.36123	2.25
Q9H2M9	RBGPR		24.2188	3	['GGYF2', 'IMA6', 'RO60']	2.19439	2.87348	2.25
O60610	DIAP1		24.8865	2	['KS6A1', 'MARK2']	1.44691	1.35457	1.5
P09496	CLCA		29.2115	2	['SMU1', 'UBTD1']	1.41056	1.10884	1.5
P13807	GYS1		25.4429	2	['SNAA', 'AKTS1']	1.42834	1.41421	1.5
P18433	PTPRA		23.3352	2	['ZCHC3', 'LS14B']	1.48543	1.91565	1.5
P29144	TPP2		26.0946	2	['HBS1L', 'NAA16']	1.4621	1.70711	1.5
P49327	FAS		26.8205	2	['S19A1', 'HMCS1']	1.44637	1.34296	1.5
P68363	TBA1B		28.9023	2	['ACTZ', 'CKAP2']	1.45168	1.92057	1.5
Q15025	TNIP1		22.6495	2	['NFKB2', 'GA45B']	1.49866	1.51157	1.25
Q16850	CP51A		26.783	2	['SC5D', 'NSDHL']	1.44549	1.63511	1.5
Q92538	GBF1		22.7672	2	['TGON2', 'AP1G1']	1.42386	1.64954	1.5
Q969E8	TSR2		23.4098	2	['SOSB1', 'MED22']	1.44095	1.38343	1.5
Q9P035	HACD3		27.1439	2	['VAPB', 'AR6P1']	1.41153	2	1.5
O75153	CLU		21.9496	1	['PUR4']	0.796652	0.957826	0.75
P48147	PPCE		24.261	1	['VTA1']	0.708418	0.57735	0.75
Q6NUQ1	RINT1		23.4351	1	['AKAP9']	0.704078	0.920575	0.75
Q86VR2	RETR3			1	['CASC3']	0.70022	0.691714	0.75
Q9BZH6	WDR11		22.8659	1	['XPP1']	0.726735	0.707107	0.75
Q9BZL6	KPCD2		22.0175	1	['CCD97']	0.706342	0.961108	0.75
Q9H4L5	OSBL3		23.9061	1	['TNR12']	0.706384	0.677285	0.75
Q9HA77	SYCM		21.9423	1	['CHAP1']	0.755791	0.677285	0.75
Q9NUJ1	ABHDA		22.3964	1	['RM42']	0.710293	0.707107	0.75
Q9P2J5	SYLC		24.9321	1	['AIMP1']	0.702105	0.707107	1
Q9UGJ0	AAKG2		21.2811	1	['DJC25']	0.710583	0.957826	0.75
A2RRP1	NBAS		24.109	0	[]	0	0	0
O00220	TR10A		24.7493	0	[]	0	0	0
O14964	HGS		25.4494	0	[]	0	0	0
O60427	FADS1		27.5854	0	[]	0	0	0
P04040	CATA		28.9432	0	[]	0	0	0
P05023	AT1A1		29.6538	0	[]	0	0	0
P08237	PFKAM		25.4419	0	[]	0	0	0
P19784	CSK22		23.2261	0	[]	0	0	0
P46379	BAG6		24.5887	0	[]	0	0	0
P46531	NOTC1		21.5659	0	[]	0	0	0
P48634	PRC2A		23.6491	0	[]	0	0	0
P53675	CLH2		23.6561	0	[]	0	0	0
P54760	EPHB4		25.0464	0	[]	0	0	0
P68366	TBA4A		24.0627	0	[]	0	0	0
Q03518	TAP1		24.9526	0	[]	0	0	0
Q12802	AKP13		22.3783	0	[]	0	0	0
Q13085	ACACA		23.2373	0	[]	0	0	0
Q13813	SPTN1		28.2202	0	[]	0	0	0
Q15043	S39AE		25.3436	0	[]	0	0	0
Q15375	EPHA7		23.672	0	[]	0	0	0
Q8N766	EMC1		26.7557	0	[]	0	0	0
Q92545	TM131		22.0063	0	[]	0	0	0
Q96BW9	TAM41		23.4514	0	[]	0	0	0
Q96GQ5	RUSF1		23.0016	0	[]	0	0	0
Q96JB5	CK5P3		26.5611	0	[]	0	0	0
Q96N67	DOCK7		22.5838	0	[]	0	0	0
Q9NRL2	BAZ1A		22.8388	0	[]	0	0	0
Q9NZ01	TECR		30.2981	0	[]	0	0	0
Q9P2R3	ANFY1		25.327	0	[]	0	0	0
